# A *Rickettsiella* endosymbiont is a potential source of essential B-vitamins for the poultry red mite, *Dermanyssus gallinae*

**DOI:** 10.1101/2021.04.14.439672

**Authors:** Daniel R. G. Price, Kathryn Bartley, Damer P. Blake, Eleanor Karp-Tatham, Francesca Nunn, Stewart T. G. Burgess, Alasdair J. Nisbet

**Affiliations:** Moredun Research Institute, Pentlands Science Park, Edinburgh EH26 0PZ, United Kingdom; Pathobiology and Population Sciences, Royal Veterinary College, North Mymms, UK

**Keywords:** Endosymbiont, mutualist, symbiosis, Gammaproteobacteria, vitamin biosynthesis

## Abstract

Obligate blood-sucking arthropods rely on symbiotic bacteria to provision essential B vitamins that are either missing or at sub-optimal amounts in their nutritionally challenging blood diet. The poultry red mite *Dermanyssus gallinae*, an obligate blood-feeding ectoparasite, is primarily associated with poultry and a serious threat to the hen egg industry. Thus far, the identity and biological role of nutrient provisioning bacterial mutualists from *D. gallinae* are little understood. Here, we demonstrate that a *Rickettsiella* Gammaproteobacteria in maternally transmitted in *D. gallinae* and universally present in *D. gallinae* mites collected at different sites throughout Europe. In addition, we report the genome sequence of uncultivable endosymbiont “*Candidatus* Rickettsiella rubrum” from *D. gallinae* eggs. The endosymbiont has a circular 1. 89 Mbp genome that encodes 1973 protein. Phylogenetic analysis confirms the placement *R. rubrum* within the *Rickettsiella* genus, closely related to a facultative endosymbiont from the pea aphid and *Coxiella*-like endosymbionts from blood feeding ticks. Analysis of the *R. rubrum* genome reveals many protein-coding sequences are either pseudogenized or lost, but *R. rubrum* has retained several B vitamin biosynthesis pathways, confirming the importance of these pathways in evolution of its nutritional symbiosis with *D. gallinae. In silico* metabolic pathway reconstruction revealed that *R. rubrum* is unable to synthesise protein amino acids and therefore these nutrients are likely provisioned by the host. In contrast *R. rubrum* retains biosynthetic pathways for B vitamins: thiamine (vitamin B1) via the salvage pathway; riboflavin (vitamin B2) and pyridoxine (vitamin B6) and the cofactors: flavin adenine dinucleotide (FAD) and coenzyme A (CoA) that likely provision these nutrients to the host. We propose that bacterial symbionts which are essential to blood-feeding arthropod survival provide attractive targets for the development of novel control methods.
