## Supplementary Table 2 for "A *Rickettsiella* endosymbiont is a potential source of essential B-vitamins for the poultry red mite, *Dermanyssus gallinae*"

### Sheet: Table S1_Source data for Tab.1
Legionella species	Accession number (NCBI)	Genome size (bp)	Number of AA	Number of proteins	CG content (%)	ø coding density (%)*	Number of genes	Number of nucleotides (CDS)	Number of nucleotides (RNAs)	ø gene size (bp)
L. pneumophila	NC_002942	3397754	1001232	2943	38.3	89.1581	3003	3012525	16849	1003.17
L. drancourtii	NZ_ACUL00000000	4070090	1146871	3374	39.2	-	3655	3577861	-	978.895
L. longbeachae	NC_013861	4077332	1168761	3409	37.1	85.4304	3534	3461349	21933	979.442
L. adelaidensis	NZ_LNKA00000000	2367087	704540	2161	38.9	-	2255	2156282	-	956.223
L. anisa	NZ_NBTX00000000	4564405	1258914	3915	38.3	-	4115	3976556	-	966.356
L. birminghamensis	NZ_LNXT00000000	3736683	1089850	3110	43.4	-	3249	3352615	-	1031.89
L. bozemanii	NZ_LNXU00000000	4121711	1146565	3498	37.9	-	3712	3575436	-	963.21
L. brunensis	NZ_LNXV00000000	3748018	1076673	3181	38.6	-	3351	3348400	-	999.224
L. cherrii	NZ_LNXW00000000	3971671	1103572	3283	38.8	-	3486	3496567	-	1003.03
L. cincinnatiensis	NZ_LNXX00000000	4052168	1114189	3322	36.8	-	3530	3469608	-	982.892
L. drozanskii	NZ_LNXY00000000	3557060	1031536	3067	39.3	-	3201	3158036	-	986.578
L. dumoffii	NZ_AGVU00000000	3894641	1130493	3367	39.6	-	3493	3459809	-	990.498
L. erythra	NZ_LNYA00000000	3237543	966651	2879	46.7	-	2993	2956806	-	987.907
L. fairfieldensis	NZ_JHYC00000000	2651671	754885	1984	39.6	-	2106	2344023	-	1113.02
L. fallonii	NZ_LN614827	4181563	1253056	3386	38.3	92.0358	3516	3825931	22606	1088.15
L. feeleii	NZ_LNYB00000000	3552239	1003921	3162	40.9	-	3328	3096794	-	930.527
L. geestiana	NZ_LNYC00000000	2544360	748548	2221	51.1	-	2353	2320560	-	986.213
L. gormanii	NZ_LNYD00000000	3817790	1090096	3204	38.1	-	3347	3353438	-	1001.92
L. gratiana	NZ_LNYE00000000	3924747	1110083	3296	36.8	-	3484	3446154	-	989.137
L. hackeliae	NZ_LN681225	3440975	1035141	2939	39	93.1003	3066	3180790	22768	1037.44
L. israelensis	NZ_LNYH00000000	3058618	848710	2703	39.7	-	2894	2658238	-	918.534
L. jamestowniensis	NZ_LNYG00000000	3339946	978427	2869	39.4	-	2969	2985122	-	1005.43
L. jordanis	NZ_LNYJ00000000	3086309	908060	2713	41.7	-	2819	2779780	-	986.087
L. lansingensis	NZ_JHWF00000000	2911649	843383	2357	40.6	-	2357	2599323	-	1102.81
L. londiniensis	NZ_LNYK00000000	2400013	706452	2123	43.3	-	2240	2181352	-	973.818
L. maceachernii	NZ_FUXJ00000000	3608359	1040863	3102	40.5	-	3247	3195667	-	984.191
L. massiliensis	NZ_CCVW00000000	4387007	1234946	3590	41.2	-	3748	3797580	-	1013.23
L. micdadei	NZ_LN614830	3310028	966848	2863	40.5	89.9297	2964	2959061	17637	998.334
L. moravica	NZ_AUHS00000000	3759691	1068730	3097	40	-	3233	3291559	-	1018.11
L. nautarum	NZ_LNYO00000000	3648126	1057475	3090	39.7	-	3217	3244917	-	1008.68
L. oakridgensis	NZ_CP004006	2722964	681301	2297	40.9	91.0102	2689	2461240	16935	915.299
L. parisiensis	NZ_LNYQ00000000	4169260	1175974	3550	37.9	-	3700	3618091	-	977.862
L. quateirensis	NZ_LNYR00000000	4197232	1195561	3435	39	-	3577	3663548	-	1024.2
L. quinlivanii	NZ_LNYS00000000	3545568	1046756	2947	43	-	3051	3198461	-	1048.33
L. rubrilucens	NZ_LNYT00000000	3128807	945915	2808	47.6	-	2910	2874247	-	987.714
L. sainthelensi	NZ_LNYV00000000	4106241	1132895	3360	37	-	3581	3539979	-	988.545
L. santicrucis	NZ_LNYU00000000	4818052	1310374	3986	36.6	-	4292	4152537	-	967.506
L. shakespearei	NZ_AREN00000000	3507313	988881	2947	41.7	-	3064	3027503	-	988.088
L. spiritensis	NZ_LNYX00000000	3312138	969722	2905	45.4	-	3017	2951006	-	978.126
L. steelei	NZ_LNYY00000000	4227062	1208808	3593	38.8	-	3748	3713999	-	990.928
L. steigerwaltii	NZ_LNYZ00000000	3948340	1140584	3382	38.3	-	3502	3476434	-	992.7
L. tucsonensis	NZ_LNZA00000000	3356307	951735	2872	37.4	-	3008	2930158	-	974.122
L. tunisiensis	NZ_CALJ00000000	3374751	562650	2616	39.9	-	3838	2855788	-	744.082
L. waltersii	NZ_LNZB00000000	3648718	1034891	3211	39.1	-	3382	3197442	-	945.429
L. worsleiensis	NZ_LNZC00000000	3065894	880343	2573	40.3	-	2696	2697127	-	1000.42
L. wadsworthii	NZ_JNIA00000000	3573660	1022493	3082	38	-	3196	3138540	-	982.021
L. norrlandica	NZ_JNCF00000000	3070855	748994	2342	37.5	-	2808	2723558	-	969.928
*Coding densities were calculated only for the species with complete annotations available.

### Sheet: Supplementary Table 2
			Rr	Rv	Cb	Rr = Rickettsiella rubrum; Rv = Rickettsiella viridis; Cb = Coxiella burnetii RSA 493
Recombination and repair	phr
	ung
	nfo
	xth
	rep
	mfd
	nth
	ligA
	mutH
	mutL
	mutM
	mutS
	mutT
	mutY
	recA
	recB
	recC
	recD
	recG
	recJ
	rmuC
	ruvA
	ruvB
	ruvC
	uvrD
Replication	dnaA
	dnaE
	dnaN
	dnaQ
	dnaX
	holA
	holB
	holC
	holD
	holE
	polA
	priA
	ssb
Fatty acids	fabA
	fabB
	fabF
	acpP
	acpS
	fabD
	fabZ
	fabI
	fabG
	fabH
Phospholipids	plsB
	plsC
	pssA
	psd
	cdsA
	pgsA
	pgpA
	cls
Peptidoglycan	glmU
	murA
	murB
	murC
	murD
	murE
	murF
	mraY
	murG
	murI
Lipid A	lpxA
	lpxC
	lpxD
	lpxB
	lpxH
	lpxK
	waaA
	lpxL
	lpxM
Rod shape	mreB
	mreC
	mreD
Asparagine Aspartate	ansA
Arginine	argA
	argB
	argC
	argD
	argE
	argF
	argG
	argH
Arginine Pyrimidines	carA
	carB
Chorismate	aroH
	aroB
	aroD
	aroE
	aroK
	aroA
	aroC
Phenylalanine	pheA
	aspC
Tryptophan	trpD
	trpG
	trpC
	trpA
	trpB
Sulphate, cysteine	cysN
	cysD
	cysC
	cysH
	cysI
	cysJ
	cysQ
	cysE
	cysK
Methionine	metA
	metB
	metC
	metE
Lysine	asd
	dapA
	dapB
	dapD
	dapE
	dapF
	lysA
	thrA
Threonine	thrB
	thrC
Branched-chain	ilvA
	ilvH
	ilvI
	ilvC
	ilvD
	ilvE
	leuA
	leuC
	leuD
	leuB
Glycine	glyA
Histidine	hisA
	hisB
	hisC
	hisD
	hisF
	hisG
	hisH
	hisI
Serine	serC
Folate	folA
	folE
Riboflavine	ribF
	ribA
Biotin	bioA
	bioB
	bioC
	bioD
	bioF
	bioH
